# Synergy between *cis*-regulatory elements can render cohesin dispensable for distal enhancer function

**DOI:** 10.1101/2024.10.04.615095

**Authors:** Karissa L. Hansen, Annie S. Adachi, Luca Braccioli, Smit Kadvani, Ryan M. Boileau, Bozhena Pokorny, Rini Shah, Erika C. Anderson, Moreno Martinovic, Kaite Zhang, Irié Carel, Kenya Bonitto, Robert Blelloch, Geoffrey Fudenberg, Elzo de Wit, Elphège P. Nora

## Abstract

Enhancers are critical genetic elements controlling transcription from promoters, but the mechanisms by which they convey regulatory information across large genomic distances remain elusive. Here, we engineered pluripotent stem cells in which cohesin loop extrusion can be inducibly disrupted without causing confounding cell cycle defects. While evident, transcriptional dysregulation was cell-type specific, and not all loci with distal enhancers depend equally on cohesin extrusion. Using comparative genome editing, we demonstrate that enhancer-promoter communication across as little as 20 kilobases can rely on cohesin. However, promoter-proximal regulatory elements can support long-range, cohesin-independent enhancer action – either upon disabling extrusion or across strong CTCF insulators. Finally, transcriptional dynamics and the emergence of new embryonic cell types in response to differentiation cues remained largely robust to disrupting cohesin extrusion. Beyond establishing novel experimental strategies to study cohesin functions in enhancer biology, our work provides mechanistic insight accounting for both cell type- and genomic context-specificity.
