## Supplementary Table - CellLines-Vectors-sgRNAs for "Synergy between *cis*-regulatory elements can render cohesin dispensable for distal enhancer function"

### Sheet: cell_lines
Final knock-in mouse embryonic stem cells used in this study
Genotype	Nora_lab_cell_line_ID#(clone1)	Nora_lab_cell_line_ID#(clone2)	knock-in vector1	knock-in vector2	sgRNA 1	sgRNA 2	Parental_cell_line	Source	Comment
Wild-type parental	E14
Rad21-HaloTag, eGFP-AID-Nipbl	EN265.4		pEN539		EN1953		EN130.1(Nora et al. 2020)	This study	homozygous
Rad21-HaloTag, eGFP-AID-Nipbl, Tir1-2A-Puro (Tigre)	EN273.7		pEN396		EN1201		EN265.4	This study	homozygous
BlastR-T2A-2xHA-FKBP12-Nipbl	EA18.1		pEA038		EN1953		E14	This study	homozygous
BlastR-T2A-eGFP-2xHA-FKBP12-Nipbl	EA40.5		pEA083		EN1953		E14	This study	homozygous
BlastR-T2A-2xHA-FKBP12-Mau2	EA19.1		pEA039		pEA025		E14	This study	homozygous
BlastR-T2A-2xHA-FKBP12-Mau2, Delta1-288Nipbl	KH58.1 to 6		pEA081		pEA082	EN1953	EA19.1	This study	homozygous
Delta-exon18-NIPBL	N/A				EN2636	EN2638	E14		lines were not expanded as no homozygous clones were retrieved
BlastR-T2A-2xHA-FKBP12-Nipbl, Car2-2A-tdTomato/2xClover-mODC	KH34.1		pKH032	pKH040	KH217		EA18.1	This study	heterozygous tdTomato/2xClover
BlastR-T2A-2xHA-FKBP12-Nipbl, Car2-2A-tdTomato/2xClover-mODC, intergenic CTCF-binding site knockin	KH104.5	KH104.6	pKH072		KH280		KH34.1	This study	heterozygous knock-in on 2xClover allele
BlastR-T2A-2xHA-FKBP12-Nipbl, Car2-2A-tdTomato/2xClover-mODC, CTCF-binding site mutation in Car2 promoter	KH105.1	KH105.2	pKH077		KH572		KH34.1	This study	homozygous knock-in
BlastR-T2A-2xHA-FKBP12-Nipbl, Car2-2A-tdTomato/2xClover-mODC, CE1 deletion	KH35.4				KH235	KH239	KH34.1	This study	heterozygous knockout on 2xClover allele
BlastR-T2A-2xHA-FKBP12-Nipbl, Car2-2A-tdTomato/2xClover-mODC, CE2 deletion	KH36.1				KH241	KH243	KH34.1	This study	heterozygous knockout on 2xClover allele
BlastR-T2A-2xHA-FKBP12-Nipbl, Car2-2A-tdTomato/2xClover-mODC, CE1 deletion, CE2 deletion	KH41.1				KH241	KH243	KH35.4	This study	heterozygous knockout on 2xClover allele
BlastR-T2A-2xHA-FKBP12-Nipbl, Car2-2A-tdTomato/2xClover-mODC, CE1 deletion, CE2 deletion, CE2 knockin -8.7kb	KH65.3	KH65.1	pKH079		KH475		KH41.1	This study	heterzygous knockout and knock-in on 2xClover allele
BlastR-T2A-2xHA-FKBP12-Nipbl, Car2-2A-tdTomato/2xClover-mODC, CE1 deletion, CE2 deletion, CE2 knockin -4.0kb	KH64.2	KH64.1	pKH078		KH431		KH41.1	This study	heterzygous knockout and knock-in on 2xClover allele
BlastR-T2A-2xHA-FKBP12-Nipbl, Car2-2A-tdTomato/2xClover-mODC, CE1 deletion, CE2 deletion, CE2 knockin -1.4kb	KH59.1	KH59.5	pKH073		KH397		KH41.1	This study	heterzygous knockout and knock-in on 2xClover allele
BlastR-T2A-2xHA-FKBP12-Nipbl, Car2-2A-tdTomato/2xClover-mODC, CE1 deletion, CE2 deletion, CE2 knockin +1.0kb	KH60.3	KH60.1	pKH074		KH399		KH41.1	This study	heterzygous knockout and knock-in on 2xClover allele
BlastR-T2A-2xHA-FKBP12-Nipbl, Car2-2A-tdTomato/2xClover-mODC, CE1 deletion, CE2 deletion, CE2 knockin +5.5kb	KH66.3	KH66.4	pKH080		KH477		KH41.1	This study	heterzygous knockout and knock-in on 2xClover allele
BlastR-T2A-2xHA-FKBP12-Nipbl, Car2-2A-tdTomato/2xClover-mODC, CE1 deletion, CE2 deletion, CE2 knockin +10.5kb	KH67.6	KH122.5	pKH081		KH479		KH41.1	This study	heterzygous knockout and knock-in on 2xClover allele
BlastR-T2A-2xHA-FKBP12-Nipbl, Car2-2A-tdTomato/2xClover-mODC, CE1 deletion, CE2 deletion, CE2 knockin +18.6kb	KH61.7	KH61.10	pKH075		KH407		KH41.1	This study	heterzygous knockout and knock-in on 2xClover allele
BlastR-T2A-2xHA-FKBP12-Nipbl, Car2-2A-tdTomato/2xClover-mODC, CE1 deletion, CE2 deletion, CE2 knockin +30.7kb	KH62.1	KH62.3	pKH076		KH290		KH41.1	This study	heterzygous knockout and knock-in on 2xClover allele
BlastR-T2A-2xHA-FKBP12-Nipbl, Car2-2A-tdTomato/2xClover-mODC, CE1 deletion, CE2 deletion, CE2 knockin +107kb	KH85.3	KH85.6	pKH093		KH666		KH41.1	This study	heterzygous knockout and knock-in on 2xClover allele
BlastR-T2A-2xHA-FKBP12-Nipbl, Car2-2A-tdTomato/2xClover-mODC, CE1 deletion, CE2 deletion, CE1 knockin -8.7kb	KH72.2	KH72.1	pKH084		KH475		KH41.1	This study	heterzygous knockout and knock-in on 2xClover allele
BlastR-T2A-2xHA-FKBP12-Nipbl, Car2-2A-tdTomato/2xClover-mODC, CE1 deletion, CE2 deletion, CE1 knockin +10.5kb	KH97.3	KH97.1	pKH109		KH479		KH41.1	This study	heterzygous knockout and knock-in on 2xClover allele
BlastR-T2A-2xHA-FKBP12-Nipbl, Car2-2A-tdTomato/2xClover-mODC, CE1 deletion, CE2 deletion, CE1 knockin +18.6kb	KH107.1	KH107.3	pKH111		KH407		KH41.1	This study	heterzygous knockout and knock-in on 2xClover allele
BlastR-T2A-2xHA-FKBP12-Nipbl, Car2-2A-tdTomato/2xClover-mODC, CE1 deletion, CE2 deletion, CE1 knockin +30.7kb	KH101.2	KH101.1	pKH112		KH290		KH41.1	This study	heterzygous knockout and knock-in on 2xClover allele
BlastR-T2A-2xHA-FKBP12-Nipbl, Car2-2A-tdTomato/2xClover-mODC, CE1 deletion, CE2 deletion, CE1 knockin +168.3kb	KH96.2	KH96.5	pKH115		KH835		KH41.1	This study	heterzygous knockout and knock-in on 2xClover allele
BlastR-T2A-2xHA-FKBP12-Nipbl, Car2-2A-tdTomato/2xClover-mODC, CE1 deletion, CE2 deletion, SCR knockin +10.5kb	KH84.4	KH84.5	pKH095		KH479		KH41.1	This study	heterzygous knockout and knock-in on 2xClover allele
BlastR-T2A-2xHA-FKBP12-Nipbl, Car2-2A-tdTomato/2xClover-mODC, CE1 deletion, CE2 deletion, SCR knockin +18.6kb	KH92.2	KH92.3	pAA010		KH407		KH41.1	This study	heterzygous knockout and knock-in on 2xClover allele
BlastR-T2A-2xHA-FKBP12-Nipbl, Car2-2A-tdTomato/2xClover-mODC, CE1 deletion, CE2 deletion, SCR knockin +30.7kb	KH76.2	KH76.7	pKH096		KH290		KH41.1	This study	heterzygous knockout and knock-in on 2xClover allele
BlastR-T2A-2xHA-FKBP12-Nipbl, Car2-2A-tdTomato/2xClover-mODC, CE1 deletion, CE2 deletion, SCR knockin +81.0kb	KH118.2	KH118.3	pKH123		KH911		KH41.1	This study	heterzygous knockout and knock-in on 2xClover allele
BlastR-T2A-2xHA-FKBP12-Nipbl, Car2-2A-tdTomato/2xClover-mODC, CE1 deletion, CE2 deletion, SCR knockin +140 kb	KH119.3	KH119.4	pKH124		KH909		KH41.1	This study	heterzygous knockout and knock-in on 2xClover allele
BlastR-T2A-2xHA-FKBP12-Nipbl, Car2-2A-tdTomato/2xClover-mODC, CE1 deletion, CE2 deletion, SCR knockin +168kb	KH110.4	KH110.2	pKH118		KH835		KH41.1	This study	heterzygous knockout and knock-in on 2xClover allele
BlastR-T2A-2xHA-FKBP12-Nipbl, Car2-2A-tdTomato/2xClover-mODC, CE1 deletion, CE2 deletion, CE2 knockin +107kb, delete 2.3kb upstream of TSS	KH98.2	KH98.4			KH777	KH783	KH85.3	This study	heterzygous knockout and knock-in on 2xClover allele
BlastR-T2A-2xHA-FKBP12-Nipbl, Car2-2A-tdTomato/2xClover-mODC, CE1 deletion, CE2 deletion, CE2 knockin +107kb, delete 2.3kb upstream of TSS, 5'UTR, and intron 1	KH109.1.1		pKH117		KH845	KH856	KH98.2	This study	heterzygous knockout and knock-in on 2xClover allele
BlastR-T2A-2xHA-FKBP12-Nipbl, Car2-2A-tdTomato/2xClover-mODC, CE1 deletion, CE2 deletion, CE2 knockin +107kb, delete 2.3kb upstream of TSS, knockin Sox2 promoter	KH102.4	KH102.5	pKH103		KH845		KH98.2	This study	heterzygous knockout and knock-in on 2xClover allele
BlastR-T2A-2xHA-FKBP12-Nipbl, Car2-2A-tdTomato/2xClover-mODC, CE1 deletion, CE2 deletion, CE2 knockin +107kb, delete 2.3kb upstream of TSS, 5'UTR, and intron 1, Sox2 promoter knock-in	KH111.2	KH111.3	pKH117		KH856	KH858	KH102.4	This study	heterzygous knockout and knock-in on 2xClover allele
BlastR-T2A-2xHA-FKBP12-Nipbl, Sox2-2A-Scarlet3/Clover-mODC	AA3.3		pEN889	pEN890	EN1056		EA18.1	This study	heterozygous Scarlet3/Clover
BlastR-T2A-2xHA-FKBP12-Nipbl, Sox2-2A-Scarlet3/Clover-mODC, intergenic CTCF binding site knock-in	IC2.11		pIC007		IC021		AA3.3	This study	heterozygous knock-in on Scarlet3 allele
BlastR-T2A-2xHA-FKBP12-Nipbl, Sox2-2A-Scarlet3/Clover-mODC, SCR deletion	AA4.6				EN1749	EN1751	AA3.3	This study	heterozygous knockout on Scarlet3 allele
BlastR-T2A-2xHA-FKBP12-Nipbl, Sox2-2A-Scarlet3/Clover-mODC, SCR deletion, SCR knockin +4.1kb	AA24.3	AA24.7	pAA016		KH717		AA4.6	This study	heterozygous knockout and knock-in on Scarlet3 allele
BlastR-T2A-2xHA-FKBP12-Nipbl, Sox2-2A-Scarlet3/Clover-mODC, SCR deletion, SCR knockin +16.8kb	AA10.6	AA10.1	pKH113		KH806		AA4.6	This study	heterozygous knockout and knock-in on Scarlet3 allele
BlastR-T2A-2xHA-FKBP12-Nipbl, Sox2-2A-Scarlet3/Clover-mODC, SCR deletion, CE2 knockin +16.8kb	AA25.1	AA25.2	pKH114		KH806		AA4.6	This study	heterozygous knockout and knock-in on Scarlet3 allele
BlastR-T2A-2xHA-FKBP12-Nipbl, Sox2-2A-Scarlet3/Clover-mODC, SCR deletion, CE2 knockin +103kb	AA11.4	AA11.1	pKH100		KH646		AA4.6	This study	heterozygous knockout and knock-in on Scarlet3 allele
BlastR-T2A-2xHA-FKBP12-Nipbl, Sox2-2A-Scarlet3/Clover-mODC, SCR deletion, SCR knockin +265kb	AA28.4	AA28.6	pKH119		KH877		AA4.6	This study	heterozygous knockout and knock-in on Scarlet3 allele
BlastR-T2A-2xHA-FKBP12-Nipbl, Sox2-2A-Scarlet3/Clover-mODC, SCR deletion, SCR knockin +364kb	AA9.10	AA9.7	pKH107		KH719		AA4.6	This study	heterozygous knockout and knock-in on Scarlet3 allele
BlastR-T2A-2xHA-FKBP12-Nipbl, Sox2-2A-Scarlet3/Clover-mODC, SRR1+ deletion	AA35.9	AA35.6			KH951	KH953	AA3.3	This study	heterozygous knockout on Scarlet3 allele
BlastR-T2A-2xHA-FKBP12-Nipbl, Sox2-2A-Scarlet3/Clover-mODC, SRR2 deletion	AA30.5				KH717	KH888	AA3.3	This study	heterozygous knockout on Scarlet3 allele
BlastR-T2A-2xHA-FKBP12-Nipbl, Sox2-2A-Scarlet3/Clover-mODC, SRR18+ deletion	AA34.8	AA34.10			KH921	KH923	AA3.3	This study	heterozygous knockout on Scarlet3 allele
BlastR-T2A-2xHA-FKBP12-Nipbl, Sox2-2A-Scarlet3/Clover-mODC, pRE50 deletion	AA36.11	AA36.12			KH970	KH894	AA3.3	This study	heterozygous knockout on Scarlet3 allele
BlastR-T2A-2xHA-FKBP12-Nipbl, Sox2-2A-Scarlet3/Clover-mODC, pEnh85-95 deletion	AA37.2	AA37.10			KH927	KH935	AA3.3	This study	heterozygous knockout on Scarlet3 allele
BlastR-T2A-2xHA-FKBP12-Nipbl, SRR2 deletion	KH128.3	KH128.5			KH717	KH888	EA18.1	This study	homozygous knockout
BlastR-T2A-2xHA-FKBP12-Nipbl, Sox2-2A-Scarlet3/Clover-mODC, intergenic CTCF binding site knock-in, SRR2 deletion	KH131.1	KH131.8			KH717	KH888	IC2.11	This study	heterozygous knock-in and knockout on Scarlet3 allele
BlastR-T2A-2xHA-FKBP12-Nipbl, Sox2-2A-Scarlet3/Clover-mODC, SCR deletion, SRR2 deletion	KH129.1	KH129.10			KH717	KH888	AA4.6	This study	heterozygous knockout on Scarlet3 allele

### Sheet: plasmids
Targeting vectors
Plasmids	Source	Addgene #	Notes
pAA010_SCR_Car2(+16.8kb)_targeting-construct	This study
pAA016_SCR_Sox2(+3.1kb)_targeting-construct	This study
pEA038_NIPBL-Nterm_Blast-T2A-2xHA-FKBP12_targeting-construct	This study	Addgene #224547	For N-term tagging
pEA039_MAU2-Nterm_Blast-T2A-2xHA-FKBP12_targeting-construct	This study		For N-term tagging
pEA081_deltaNIPBL1-288_HygR-T2A-3xFLAG_targeting-construct	This study		Replaces Nipbl amino acids 1-288 with HygR-T2A-3xFLAG
pEA083 _NIPBL-Nterm_Blast-T2A-eGFP-2xHA-FKBP12_targeting-construct	This study		For N-term tagging
pEN243-EN1953_pSpCas9(BB)-2A-Puro_Nipbl-Nterm-targeting	This study	Addgene #224546	Cas9-2A-puro and sgRNA for Nipbl (N-term)
pEN243-KH217_pSpCas9(BB)-2A-Puro_Car2-STOP-targeting	This study	Addgene #224550	Cas9-2A-puro and sgRNA for Car2 (C-term)
pEN396 - pCAGGS-Tir1-V5-2A-PuroR TIGRE donor	Nora Nat Comms 2020	Addgene #92142
pEN539_eGFP-AID[71-114]-Nipbl_targeting-construct	This study		For N-term tagging
pEN889_Sox2-2A-3xNLS-mClover_targeting-construct	This study		For C-term tagging
pEN890_Sox2-2A-3xNLS-mScarlet3_targeting-construct	This study		For C-term tagging
pIC007_Tandem-CTCF_Sox2-intergenic_targeting-construct	This study
pKH032_Car2-2A-3xNLS-2xmClover_targeting-construct	This study	Addgene #224548	For C-term tagging
pKH040_Car2-2A-3xNLS-tdTomato_targeting-construct	This study	Addgene #224549	For C-term tagging
pKH072_Tandem-CTCF_Car2-intergenic_targeting-construct	This study
pKH073_CE2_Car2(-1.4kb)_targeting-construct	This study
pKH074_CE2_Car2(+1kb)_targeting-construct	This study
pKH075_CE2_Car2(+16.8kb)_targeting-construct	This study
pKH076_CE2_Car2(+28.9kb)_targeting-construct	This study
pKH077_dCBS_Car2-promoter_targeting-construct	This study
pKH078_CE2_Car2(-4kb)_targeting-construct	This study
pKH079_CE2_Car2(-8.7kb)_targeting-construct	This study
pKH080_CE2_Car2(+5.7kb)_targeting-construct	This study
pKH081_CE2_Car2(+10.4kb)_targeting-construct	This study
pKH084_CE1_Car2(-8.7kb)_targeting-construct	This study
pKH093_CE2_Car2(+105.3kb)_targeting-construct	This study
pKH095_SCR_Car2(+10.4kb)_targeting-construct	This study
pKH096_SCR_Car2(+28.9kb)_targeting-construct	This study
pKH097_SCR_Car2(+105.3kb)_targeting-construct	This study
pKH100_CE2_Sox2(+102.1)_targeting-construct	This study
pKH103_Sox2-promoter_Car2_targeting-construct	This study
pKH107_SCR_Sox2(+371.3)_targeting-construct	This study
pKH109_CE1_Car2(+10.4kb)_targeting-construct	This study
pKH111_CE1_Car2(+16.8)_targeting-construct	This study
pKH112_CE1_Car2(+28.9kb)_targeting-construct	This study
pKH113_SCR_Sox2(+15.8kb)_targeting-construct	This study
pKH114_CE2_Sox2(+15.8kb)_targeting-construct	This study
pKH115_CE1_Car2(+166.5kb)_targeting-construct	This study
pKH117_Sox2-prom_Car2-intron1-KO_targeting-construct	This study
pKH118_SCR_Car2(+166.5kb)_targeting-construct	This study
pKH119_SCR_Sox2(+273.0kb)_targeting-construct	This study
pKH123_SCR_Car2(+79.2kb)_targeting-construct	This study
pKH124_SCR_Car2(+138kb)_targeting-construct	This study

### Sheet: sgRNAs
sgRNA sequences
sgRNA	Target	Sequence	Comments
EN1056	Sox2_STOP	CAGCCCTCACATGTGCGACA
EN1201	Tigre	ACTGCCATAACACCTAACTT
EN1749	Sox2_SCR-5p	CGAGCCTGTTGAGCAATCGG
EN1751	Sox2_SCR-3p	ACATATATTCTGCTTAAACG
EN1953	Nipbl_Nterm	CCAGAACTTCAGGATGAATG
EN2636	upstream Nipbl exon 18	GGAAGCCTACTGAGCTGAAA
EN2638	downstream Nipbl exon 18	TTAACAGTCGTCTTTAGTTG
KH217	Car2_STOP	GTAAAACAACCCTGCAGCAG
KH235	Car2_CE1-5p	ATAAACAACACTGGTCTGGG
KH239	Car2_CE1-3p	GTACTGAGTGACTGGCATCA
KH241	Car2_CE2-5p	GAATGATGAAATTACATAGG
KH243	Car2_CE2-3p	TTCTGCAACGCAGCGTTCTG
KH280	Car2_3p_56.1	CCTCTGTCTGAGTACTTATA
KH290	Car2_3p_28.9	AGGTAGAAAAAGTGGCGATG
KH397	Car2_5p_1.4	CCAGTGAATGACTGCCTGGG
KH399	Car2_intronic_1.0	TCACCTAGTGTGGCAGCACG
KH407	Car2_3p_16.8	TTCTCACAAACGTTGGTCTG
KH431	Car2_5p_4.0	AGGTGGCTGAGGGTTCAAAC
KH475	Car2_5p_8.7	GCTACTGGAGCCTAACCCAC
KH477	Car2_intronic_5.7	AGGGAGGTTACTTACTCCAA
KH479	Car2_intronic_10.4	TTTCATGAACAGTTTACCGG
KH572	Car2_promoter_CBS	CGGGTCGTCTTCCCGCAGCC
KH646	Sox2_3p_102.1	AAGTGTGGCTGTATCATGGG
KH666	Car2_3p_105.3	ATGCTCCTGCTTCTAACCAC
KH717	Sox2_3p_3.1	AAAAGTTGGGGGAACCGCCG
KH719	Sox2_3p_371.3	GGGGCACGTTTGTACTCGTG
KH777	Car2_5p_0.08	CCAGGTCGGTGCTCACAATG
KH783	Car2_5p_2.4	GTATTCATATCATAAGGTCA
KH806	Sox2_3p_15.8	CTGCCACTTCAGAGCACGAA
KH835	Car2_3p_166.5	ATTCAGGGTGGTAAAGCCAC
KH845	Car2_KH98.2_dProm	ACCTAGTTTTCACCATGAAA	Only cuts edited parental allele in KH98.2
KH856	Car2_exon2_1.5	GCCGGTCTCCATTGGCAATG
KH858	Sox2_promoter	GCGCAGGGCCGTGCACGCCG
KH877	Sox2_3p_273.0	TCTGAGCGGACTGTATTACC
KH888	Sox2_3p_4.7	AAAGCGACACATTCTTGCAG
KH921	Sox2_3p_13.2	TAGGAAGACCGACTCAACTG
KH923	Sox2_3p_19.7	GAGTCTGACAGAGTGCCGCT
KH894	Sox2_3p_51.7	AATTGAACATGACGTTCGAG
KH909	Car2_3p_137.9	CCCAAGTTTAGTGATCACCT
KH911	Car2_3p_79.2	TATCAGTGTCCATGTCCGGA
KH927	Sox2_3p_83.8	CCTTGTAAACTGATCAGGGT
KH935	Sox2_3p_95.6	TCCAACCTCTCAGCCAGCGT
KH951	Sox2_5p_19.0	CAAGTCTGAAGTAGTTCAGG
KH953	Sox2_5p_2.1	TAAGGACAATGAGCGGAGCG
KH970	Sox2_3p_47.6	AGTATGCGGATTGTAAGTCA
pEA025	Mau2_Nterm	TGTTGTGCGGGCCAAGATGG
pEA082	Nipbl exon 1 (around aa288)	CTTCCAGCAGGAGAACACAC
IC021	Sox2_3p_42.0	AAGGCGCACAGAAACCCTCG
